# *Wolbachia* infection at least partially rescues the fertility and ovary defects of several new *Drosophila melanogaster bag of marbles* protein-coding mutants

**DOI:** 10.1101/2023.03.20.532813

**Authors:** Miwa Wenzel, Charles F. Aquadro

## Abstract

The *D. melanogaster* protein coding gene *bag of marbles* (*bam*) plays a key role in early male and female reproduction by forming complexes with partner proteins to promote differentiation in gametogenesis. Like another germline gene, *Sex lethal*, *bam* genetically interacts with the endosymbiont *Wolbachia*, as *Wolbachia* rescues the reduced fertility of a *bam* hypomorphic mutant. Here, we explored the specificity of the *bam-Wolbachia* interaction by generating 22 new *bam* mutants, with ten mutants displaying fertility defects. Nine of these mutants trend towards rescue by the *w*Mel *Wolbachia* variant, with eight statistically significant at the fertility and/or cytological level. In some cases, fertility was increased a striking 20-fold. There is no specificity between the rescue and the known binding regions of *bam*, suggesting *w*Mel does not interact with one singular *bam* partner to rescue the reproductive phenotype. We further tested if *w*Mel interacts with *bam* in a non-specific way, by increasing *bam* transcript levels or acting upstream in germline stem cells. A fertility assessment of a *bam* RNAi knockdown mutant reveals that *w*Mel rescue is specific to functionally mutant *bam* alleles and we find no obvious evidence of *w*Mel interaction with germline stem cells in *bam* mutants.

**Author Summary:** Reproduction in the *Drosophila melanogaster* fruit fly is dependent on the *bag of marbles* (*bam*) gene, which acts early in the process of generating eggs and sperm. Mutations to this gene negatively impact the fertility of the fly, causing it to be sterile or have fewer progeny. Interestingly, we find that the bacteria *Wolbachia*, which resides within reproductive cells across a wide range of insects, partially restores the fertility and ovary phenotype of several *bam* mutants of which the resultant Bam protein is altered from wildtype. The protein function of Bam is further suggested to be important by the lack of rescue for a fly that has a fertility defect due to low expression of a non-mutated *bam* gene. Previous work makes similar conclusions about *Wolbachia* with another reproductive gene, *Sex lethal* (*Sxl*), highlighting the potential for rescue of fertility mutants to occur in a similar way across different genes. An understanding of the ways in which *Wolbachia* can affect host reproduction provides us with context with which to frame *Wolbachia*’s impact on host genes, such as *bam* and *Sxl,* and consider the evolutionary implications of *Wolbachia*’s infection in *D. melanogaster* fruit flies.
