## Supplemental File S1 for "*Wolbachia* infection at least partially rescues the fertility and ovary defects of several new *Drosophila melanogaster bag of marbles* protein-coding mutants"

### Sheet: Sheet1
Amino acid site	Binding or Functional region	transgenic bam::Venus allele	D. melanogaster residue	# species D. melanogaster residue is conserved in	D. melanogaster codon	alanine mutant codon	Fertility defect in bam null background (p<0.05)	wMel rescue at fertility level (p<0.05 and greater effect size than seen in control)	nurse-cell-positive egg chamber decrease in bam null background (p<0.05)	wMel rescue nurse-cell-positive egg chamber level (p<0.05 and greater effect size than seen in control)
13	CAF40 binding motif	bamD13A, D14A::Venus	D	6	gac	gcc	No	N/A	N/A	N/A
14	CAF40 binding motif	bamD13A, D14A::Venus	D	4	gac	gcc	No	N/A	N/A	N/A
17	CAF40 binding motif	bamL17A::Venus	L	7	ttg	gct	Null-like	No	Yes	Yes
18	CAF40 binding motif	bamD18A, H19A, K22A::Venus	D	5	gac	gcc	No	N/A	N/A	N/A
19	CAF40 binding motif	bamD18A, H19A, K22A::Venus	H	2	cac	gct	No	N/A	N/A	N/A
22	CAF40 binding motif	bamD18A, H19A, K22A::Venus	K	3	aag	gcc	No	N/A	N/A	N/A
24	CAF40 binding motif	bamM24A::Venus	M	6	atg	gct	Hypomorph-like	Yes	Yes	Yes
25	CAF40 binding motif	bamE25A, E26A, H27A::Venus	E	6	gag	gcc	No	N/A	N/A	N/A
26	CAF40 binding motif	bamE25A, E26A, H27A::Venus	E	5	gag	gcc	No	N/A	N/A	N/A
27	CAF40 binding motif	bamE25A, E26A, H27A::Venus	H	5	cat	gct	No	N/A	N/A	N/A
28	CAF40 binding motif	bamL28A::Venus	L	7	ttg	gct	Hypomorph-like	Yes	Yes	Yes
108	Bgcn binding region	bamK108A, K109A, R111A::Venus	K	7	aag	gcc	No	N/A	N/A	N/A
109	Bgcn binding region	bamK108A, K109A, R111A::Venus	K	7	aag	gcc	No	N/A	N/A	N/A
111	Bgcn binding region	bamK108A, K109A, R111A::Venus	R	7	cga	ggc	No	N/A	N/A	N/A
127	Bgcn binding region	bamK127A, E128A::Venus	K	7	aag	gcc	No	N/A	N/A	N/A
128	Bgcn binding region	bamK127A, E128A::Venus	E	7	gaa	gct	No	N/A	N/A	N/A
133	Bgcn binding region	bamR133A, K134A, K136A::Venus	R	2	cgg	gca	No	N/A	N/A	N/A
134	Bgcn binding region	bamR133A, K134A, K136A::Venus	K	1	aag	gcc	No	N/A	N/A	N/A
136	Bgcn binding region	bamR133A, K134A, K136A::Venus	K	2	aaa	gct	No	N/A	N/A	N/A
152	Bgcn + Csn4 binding region	bamE152A, K153A, H154A::Venus	E	7	gag	gcc	Hypomorph-like	Yes	Yes	Yes
153	Bgcn + Csn4 binding region	bamE152A, K153A, H154A::Venus	K	7	aaa	gct	Hypomorph-like	Yes	Yes	Yes
155	Bgcn + Csn4 binding region	bamE152A, K153A, H154A::Venus	H	1	cat	gca	Hypomorph-like	Yes	Yes	Yes
165	Bgcn + Csn4 binding region	bamE165A, H166A::Venus	E	7	gag	gcg	No	N/A	N/A	N/A
166	Bgcn + Csn4 binding region	bamE165A, H166A::Venus	H	6	cac	gct	No	N/A	N/A	N/A
180	Bgcn + Csn4 binding region	bamH180A, D181A, H182A::Venus	H	7	cat	gct	Null-like	No	Yes	No
181	Bgcn + Csn4 binding region	bamH180A, D181A, H182A::Venus	D	7	gat	gcc	Null-like	No	Yes	No
182	Bgcn + Csn4 binding region	bamH180A, D181A, H182A::Venus	H	7	cac	gct	Null-like	No	Yes	No
225	Bgcn + Csn4 + Ubiquitin binding region	bamK225A, E227A, R228A::Venus	K	7	aaa	gct	Null-like	No	Yes	Yes
227	Bgcn + Csn4 + Ubiquitin binding region	bamK225A, E227A, R228A::Venus	E	7	gag	gcc	Null-like	No	Yes	Yes
228	Bgcn + Csn4 + Ubiquitin binding region	bamK225A, E227A, R228A::Venus	R	7	cgc	gct	Null-like	No	Yes	Yes
234	Bgcn + Csn4 + Ubiquitin binding region	bamR234A, R235A::Venus	R	7	cgc	gct	Hypomorph-like	Yes	Yes	Yes
235	Bgcn + Csn4 + Ubiquitin binding region	bamR234A, R235A::Venus	R	7	cgc	gct	Hypomorph-like	Yes	Yes	Yes
249	Bgcn + Csn4 + Ubiquitin binding region	bamD249A, E250A::Venus	D	5	gac	gcc	Hypomorph-like	Yes	No	No
250	Bgcn + Csn4 + Ubiquitin binding region	bamD249A, E250A::Venus	E	7	gag	gcc	Hypomorph-like	Yes	No	No
255	Bgcn + Csn4 binding region	bamL255F::Venus	L	6	ctt	ttt	Original bambw hypomorph	Yes	N/A	N/A
263	Bgcn + Csn4 binding region	bamD263A, K266A::Venus	D	1	gac	gcc	No	N/A	N/A	N/A
266	Bgcn + Csn4 binding region	bamD263A, K266A::Venus	K	6	aaa	gct	No	N/A	N/A	N/A
270	Bgcn + Csn4 binding region	bamK270A, K272A::Venus	K	2	aag	gcc	No	N/A	N/A	N/A
272	Bgcn + Csn4 binding region	bamK270A, K272A::Venus	K	1	aaa	gct	No	N/A	N/A	N/A
300	Bgcn + Csn4 binding region	bamR300A, D301A::Venus	R	7	cgc	gct	No	N/A	N/A	N/A
301	Bgcn + Csn4 binding region	bamR300A, D301A::Venus	D	2	gat	gcc	No	N/A	N/A	N/A
320	Bgcn + Csn4 binding region	bamE320A, H321A, R322A::Venus	E	7	gag	gcc	Null-like	No	Yes	Yes
321	Bgcn + Csn4 binding region	bamE320A, H321A, R322A::Venus	H	7	cac	gct	Null-like	No	Yes	Yes
322	Bgcn + Csn4 binding region	bamE320A, H321A, R322A::Venus	R	7	cgc	gct	Null-like	No	Yes	Yes
336	Bgcn + Csn4 binding region	bamE336A, R337A::Venus	E	7	gag	gcc	Hypomorph-like	Yes	Yes	Yes
337	Bgcn + Csn4 binding region	bamE336A, R337A::Venus	R	7	cgg	gca	Hypomorph-like	Yes	Yes	Yes
417	PEST domain	bamE417A, E418A, E419A::Venus	E	7	gag	gcc	No	N/A	N/A	N/A
418	PEST domain	bamE417A, E418A, E419A::Venus	E	6	gag	gcc	No	N/A	N/A	N/A
419	PEST domain	bamE417A, E418A, E419A::Venus	E	7	gag	gcc	No	N/A	N/A	N/A
